# Cellular Mechanisms Underlying Melanoma Brain Metastasis

**DOI:** 10.1101/2025.11.24.689301

**Authors:** Bengi Ruken Yavuz, Hyunbum Jang, Ruth Nussinov

**Affiliations:** Cancer Innovation Laboratory, National Cancer Institute, Frederick, MD 21702, USA; Computational Structural Biology Section, Frederick National Laboratory for Cancer Research, Frederick, MD 21702, USA; Department of Human Molecular Genetics and Biochemistry, Sackler School of Medicine, Tel Aviv University, Tel Aviv 69978, Israel

**Keywords:** melanoma brain metastasis, molecular mechanism, combination drugs, neurotrophin signaling, PI3K/AKT pathway, MAPK pathway

## Abstract

Brain metastasis is a major contributor to melanoma-related mortality, arising from both genomic alterations and dynamic adaptations to the brain microenvironment. Tumor cells must cross the blood–brain barrier and exploit brain-specific signaling and metabolic landscapes to establish metastases. Brain metastases display molecular and phenotypic programs distinct from other organs, reflecting pre-existing and acquired mutations during progression. We analyzed *primary melanoma, metastatic melanoma, and metastatic brain tumors* genomic datasets to identify mutated proteins and signaling pathways that are common to or distinct among these tumor types. Our comprehensive computational analyses uncovered key pathways and proteins associated with brain metastasis. Brain metastases exhibit unique mutational landscapes and convergent alterations in neurotrophin, MAPK, and PI3K/AKT signaling compared with primary and metastatic melanoma. Proteins especially frequent in brain metastases pathways support survival, proliferation, and adaptation in the brain microenvironment. Pharmacology-wise, rational strategies such as combining c-KIT and *VEGFR* inhibitors can suppress converging oncogenic pathways and mitigate resistance in advanced melanoma. Co-targeting neurotrophin receptors with MAPK pathway members, particularly in combination with *BRAF* inhibitors, appears a promising approach for treating melanoma brain metastases. *Our findings underscore the molecular heterogeneity of melanoma brain metastases, shaped by interconnected signaling networks*, *and reveal therapeutic targets that may diverge from those in other metastatic sites*.
