## Supplementary Data 2 for "Cellular Mechanisms Underlying Melanoma Brain Metastasis"

### Sheet: proteins
Gene	Primary Melanoma (%)	Metastatic Melanoma (%)	Metastatic Brain (%)
ATRX	2.34375	1.05485	6.94444
BRAF	39.4531	40.7173	2.5
CDKN2A	12.5	12.6582	2.77778
ERBB4	5.46875	8.43882	1.11111
IDH1	2.34375	2.53165	29.7222
KMT2D	3.90625	4.64135	2.77778
NF1	4.6875	8.43882	4.16667
NRAS	24.2188	28.0591	1.38889
PIK3CA	1.95312	1.26582	5
PTEN	5.07812	4.64135	8.05556
ROS1	5.46875	6.96203	1.11111
TP53	15.625	21.519	31.6667

### Sheet: pathways
Pathway	Primary Melanoma (%)	Metastatic Melanoma (%)	Metastatic Brain (%)
Neurotrophin	76.5625	79.5359	43.0556
Rap1	74.2188	77.4262	18.3333
ErbB	73.8281	75.7384	20
MAPK	66.4062	70.8861	47.7778
PI3K-Akt	55.0781	59.4937	51.1111
FoxO	51.5625	52.5316	19.4444
cAMP	47.6562	50	13.0556
mTOR	45.7031	46.2025	14.4444
Phospholipase D	37.1094	40.9283	18.8889
Relaxin	35.1562	37.3418	14.1667
Prolactin	32.4219	36.4979	11.1111
AGE-RAGE in diabetic complications	32.4219	35.865	11.9444
p53	31.6406	39.6624	41.3889
Thyroid hormone	25.3906	32.0675	37.2222
Wnt	24.2188	29.3249	35.2778
Sphingolipid	22.6562	29.3249	35.5556
JAK-STAT	18.3594	18.5654	19.4444
HIF-1	12.8906	14.557	15.2778
